# Ptr1 and ZAR1 immune receptors confer overlapping and distinct bacterial pathogen effector specificities

**DOI:** 10.1101/2022.05.16.492216

**Authors:** Ye Jin Ahn, Haseong Kim, Sera Choi, Carolina Mazo-Molina, Maxim Prokchorchik, Ning Zhang, Boyoung Kim, Hyunggon Mang, Hayeon Yoon, Cécile Segonzac, Gregory B. Martin, Alex Schultink, Kee Hoon Sohn

## Abstract

Nucleotide-binding and leucine-rich repeat receptors (NLRs) detect pathogen effectors inside the plant cell. To identify *Nicotiana benthamiana* NLRs (NbNLRs) with novel effector recognition specificity, we designed an NbNLR VIGS library and conducted a rapid reverse genetic screen. During the NbNLR VIGS library screening, we identified that *N. benthamiana* homolog of Ptr1 (<u>P</u>SEUDOMONAS SYRINGAE PV. <u>T</u>OMATO <u>R</u>ACE <u>1</u> RESISTANCE) recognizes the *Pseudomonas* effectors AvrRpt2, AvrRpm1, and AvrB.

We demonstrated that recognition of the *Xanthomonas* effector AvrBsT and the *Pseudomonas* effector HopZ5 in *N. benthamiana* is conferred independently by *N. benthamiana* homolog of Ptr1 and ZAR1 (HOP<u>Z</u>-<u>A</u>CTIVATED <u>R</u>ESISTANCE <u>1</u>). In addition, we showed that the RLCK XII family protein JIM2 (XOP<u>J</u>4 <u>IM</u>MUNITY <u>2</u>) physically interacts with AvrBsT and HopZ5 and is required for the NbZAR1-dependent recognition of AvrBsT and HopZ5. The recognition of multiple bacterial effectors by Ptr1 and ZAR1 in *N. benthamiana* demonstrates a convergent evolution of effector recognition across plant species. Identification of key components involved in Ptr1 and ZAR1 mediated immunity would reveal unique mechanisms of expanded effector recognition and be useful for engineering resistance in solanaceous crops.
