## Supplementary Table 2 for "Ptr1 and ZAR1 immune receptors confer overlapping and distinct bacterial pathogen effector specificities"

### Sheet: NLRs in groups
	Table S2. Comparisons of NLRs between the NbNLR VIGS library and the hairpin-RNAi library from Brendolise et al., 2017.
	Group 1** : NLRs targeted by both libraries (Total number = 173)			Group 2*** : NLRs only targeted by the hairpin-RNAi library* (Total number = 172)
	#	NLR annotation in the hairpin-RNAi library*		#	NLR annotation in the hairpin-RNAi library*
	1	NbS00030243g0001.1		1	NbC23769986g0001.1
	2	NbS00019837g0008.1		2	NbC23882543g0001.1		* (Brendolise et al., Plant Methods, 2017)
	3	NbS00018239g0010.1		3	NbC23882545g0001.1
	4	NbS00035525g0015.1		4	NbC24316409g0001.1		** Group 1 : NLRs from the hairpin-RNAi library that are aligned with NbNLR VIGS Com (Pairwise identity > 0%)
	5	NbS00016721g0006.1		5	NbC24350532g0001.1
	6	NbS00019867g0006.1		6	NbC24537800g0001.1		*** Group 2 : NLRs from the hairpin-RNAi library that are unable to align with NbNLR VIGS Com (Pairwise identity = 0%)
	7	NbS00020327g0001.1		7	NbC24952794g0001.1
	8	NbS00012739g0005.1		8	NbC25072990g0001.1
	9	NbS00009444g0022.1		9	NbC25203143g0001.1
	10	NbS00042576g0011.1		10	NbC25852378g0001.1
	11	NbS00035637g0014.1		11	NbS00000058g0019.1
	12	NbS00042576g0010.1		12	NbS00000300g0103.1
	13	NbS00031132g0007.1		13	NbS00000401g0013.1
	14	NbS00035496g0014.1		14	NbS00000401g0014.1
	15	NbS00031017g0009.1		15	NbS00000462g0003.1
	16	NbS00022076g0115.1		16	NbS00000611g0010.1
	17	NbS00030500g0015.1		17	NbS00000815g0018.1
	18	NbS00001223g0007.1		18	NbS00001169g0146.1
	19	NbS00008803g0010.1		19	NbS00001245g0014.1
	20	NbS00038736g0004.1		20	NbS00001327g0010.1
	21	NbS00012738g0024.1		21	NbS00001428g0007.1
	22	NbS00028099g0016.1		22	NbS00001576g0024.1
	23	NbS00023304g0012.1		23	NbS00001576g0026.1
	24	NbS00032132g0014.1		24	NbS00001576g0027.1
	25	NbS00005530g0001.1		25	NbS00002458g0035.1
	26	NbS00001576g0023.1		26	NbS00002627g0004.1
	27	NbS00000815g0017.1		27	NbS00002627g0014.1
	28	NbS00034897g0005.1		28	NbS00002627g0020.1
	29	NbS00002493g0002.1		29	NbS00002660g0001.1
	30	NbS00000815g0015.1		30	NbS00002720g0116.1
	31	NbS00003205g0003.1		31	NbS00002752g0001.1
	32	NbS00006672g0036.1		32	NbS00002808g0029.1
	33	NbS00016761g0012.1		33	NbS00002808g0030.1
	34	NbS00021039g0024.1		34	NbS00002835g0008.1
	35	NbS00059347g0004.1		35	NbS00002905g0008.1
	36	NbS00009911g0001.1		36	NbS00003142g0012.1
	37	NbS00014488g0001.1		37	NbS00003202g0005.1
	38	NbS00024857g0001.1		38	NbS00003555g0010.1
	39	NbS00038787g0009.1		39	NbS00003841g0002.1
	40	NbS00013243g0014.1		40	NbS00004191g0008.1
	41	NbS00006004g0003.1		41	NbS00004613g0014.1
	42	NbS00024406g0017.1		42	NbS00004802g0029.1
	43	NbS00002596g0006.1		43	NbS00004955g0024.1
	44	NbS00003186g0007.1		44	NbS00005032g0004.1
	45	NbS00000634g0116.1		45	NbS00005164g0007.1
	46	NbS00009839g0010.1		46	NbS00005164g0012.1
	47	NbS00046085g0004.1		47	NbS00005256g0015.1
	48	NbS00006004g0008.1		48	NbS00005464g0014.1
	49	NbS00004843g0001.1		49	NbS00005888g0015.1
	50	NbS00038091g0013.1		50	NbS00005888g0018.1
	51	NbS00024228g0008.1		51	NbS00005940g0011.1
	52	NbS00009236g0010.1		52	NbS00005940g0012.1
	53	NbS00030183g0008.1		53	NbS00005969g0121.1
	54	NbS00016488g0009.1		54	NbS00006056g0003.1
	55	NbS00017358g0001.1		55	NbS00006174g0002.1
	56	NbS00038091g0003.1		56	NbS00006274g0004.1
	57	NbS00015021g0013.1		57	NbS00006274g0015.1
	58	NbS00031134g0006.1		58	NbS00006353g0005.1
	59	NbS00011087g0003.1		59	NbS00007051g0110.1
	60	NbS00002971g0007.1		60	NbS00007055g0004.1
	61	NbS00026706g0016.1		61	NbS00007521g0003.1
	62	NbS00016103g0004.1		62	NbS00007796g0005.1
	63	NbS00011331g0023.1		63	NbS00007990g0014.1
	64	NbS00004611g0006.1		64	NbS00008428g0001.1
	65	NbS00017924g0016.1		65	NbS00009035g0013.1
	66	NbS00004466g0001.1		66	NbS00009041g0013.1
	67	NbS00030989g0011.1		67	NbS00009697g0013.1
	68	NbS00017801g0004.1		68	NbS00011122g0021.1
	69	NbS00026163g0007.1		69	NbS00011168g0004.1
	70	NbS00011330g0006.1		70	NbS00011530g0003.1
	71	NbS00010427g0015.1		71	NbS00011616g0003.1
	72	NbS00037285g0006.1		72	NbS00012133g0014.1
	73	NbS00022757g0022.1		73	NbS00012189g0002.1
	74	NbS00013187g0003.1		74	NbS00012526g0014.1
	75	NbS00022757g0019.1		75	NbS00012739g0002.1
	76	NbS00007522g0008.1		76	NbS00012914g0016.1
	77	NbS00033518g0003.1		77	NbS00013363g0001.1
	78	NbS00054346g0004.1		78	NbS00013563g0018.1
	79	NbS00013187g0021.1		79	NbS00013765g0006.1
	80	NbS00028761g0004.1		80	NbS00013765g0022.1
	81	NbS00021748g0008.1		81	NbS00013765g0024.1
	82	NbS00000358g0008.1		82	NbS00014047g0008.1
	83	NbS00004970g0007.1		83	NbS00014723g0001.1
	84	NbS00018636g0004.1		84	NbS00014729g0020.1
	85	NbS00002865g0003.1		85	NbS00014857g0016.1
	86	NbS00025166g0010.1		86	NbS00015355g0016.1
	87	NbS00005570g0005.1		87	NbS00016679g0108.1
	88	NbS00035195g0009.1		88	NbS00016857g0026.1
	89	NbS00018164g0105.1		89	NbS00017277g0003.1
	90	NbS00047106g0002.1		90	NbS00017771g0002.1
	91	NbS00037512g0010.1		91	NbS00018137g0007.1
	92	NbS00049356g0001.1		92	NbS00018282g0019.1
	93	NbS00014266g0009.1		93	NbS00018399g0007.1
	94	NbS00044055g0006.1		94	NbS00018399g0013.1
	95	NbS00006552g0005.1		95	NbS00018846g0002.1
	96	NbS00044767g0015.1		96	NbS00019248g0027.1
	97	NbS00004087g0012.1		97	NbS00019252g0001.1
	98	NbS00016992g0002.1		98	NbS00019549g0001.1
	99	NbS00001751g0003.1		99	NbS00019695g0009.1
	100	NbS00010637g0001.1		100	NbS00019725g0006.1
	101	NbS00042379g0005.1		101	NbS00020047g0002.1
	102	NbS00024739g0012.1		102	NbS00020459g0017.1
	103	NbS00004802g0023.1		103	NbS00020940g0012.1
	104	NbS00008754g0022.1		104	NbS00021228g0013.1
	105	NbC25197443g0001.1		105	NbS00022076g0106.1
	106	NbS00008754g0019.1		106	NbS00022757g0018.1
	107	NbS00004802g0008.1		107	NbS00023578g0020.1
	108	NbC25993797g0001.1		108	NbS00023686g0020.1
	109	NbS00034310g0005.1		109	NbS00024406g0008.1
	110	NbS00053470g0012.1		110	NbS00024422g0005.1
	111	NbS00023299g0005.1		111	NbS00024550g0003.1
	112	NbS00045820g0004.1		112	NbS00024550g0015.1
	113	NbS00033314g0004.1		113	NbS00024739g0013.1
	114	NbS00003236g0006.1		114	NbS00024943g0004.1
	115	NbS00006274g0002.1		115	NbS00025568g0006.1
	116	NbS00024550g0001.1		116	NbS00025568g0007.1
	117	NbS00024550g0005.1		117	NbS00026128g0019.1
	118	NbS00024550g0012.1		118	NbS00026402g0005.1
	119	NbS00026584g0010.1		119	NbS00027404g0011.1
	120	NbS00013796g0008.1		120	NbS00028099g0015.1
	121	NbS00006274g0016.1		121	NbS00028099g0017.1
	122	NbS00006547g0102.1		122	NbS00028099g0018.1
	123	NbS00059547g0001.1		123	NbS00028430g0007.1
	124	NbS00032049g0002.1		124	NbS00028430g0009.1
	125	NbS00036756g0009.1		125	NbS00028827g0002.1
	126	NbS00018358g0013.1		126	NbS00028827g0003.1
	127	NbS00019609g0010.1		127	NbS00030756g0006.1
	128	NbS00009821g0008.1		128	NbS00030756g0014.1
	129	NbS00024608g0005.1		129	NbS00031017g0008.1
	130	NbS00023900g0002.1		130	NbS00031134g0004.1
	131	NbS00002214g0001.1		131	NbS00031134g0011.1
	132	NbS00015188g0002.1		132	NbS00032004g0004.1
	133	NbS00040944g0001.1		133	NbS00032049g0003.1
	134	NbS00013765g0025.1		134	NbS00032479g0003.1
	135	NbS00006687g0004.1		135	NbS00032645g0008.1
	136	NbS00047104g0008.1		136	NbS00033032g0021.1
	137	NbS00009707g0012.1		137	NbS00033316g0005.1
	138	NbS00045495g0001.1		138	NbS00033917g0007.1
	139	NbS00000484g0002.1		139	NbS00035315g0013.1
	140	NbS00047736g0008.1		140	NbS00035439g0002.1
	141	NbS00047736g0007.1		141	NbS00035496g0011.1
	142	NbS00020251g0010.1		142	NbS00036454g0009.1
	143	NbS00018488g0004.1		143	NbS00037099g0009.1
	144	NbS00014047g0014.1		144	NbS00039662g0007.1
	145	NbS00012936g0019.1		145	NbS00040487g0006.1
	146	NbS00007841g0002.1		146	NbS00040803g0010.1
	147	NbS00018399g0005.1		147	NbS00041172g0003.1
	148	NbS00033032g0022.1		148	NbS00041414g0005.1
	149	NbS00012490g0007.1		149	NbS00042548g0007.1
	150	NbS00017817g0005.1		150	NbS00042739g0001.1
	151	NbS00002061g0001.1		151	NbS00042739g0002.1
	152	NbS00031325g0007.1		152	NbS00043646g0008.1
	153	NbS00010827g0004.1		153	NbS00044055g0007.1
	154	NbS00034734g0013.1		154	NbS00044379g0009.1
	155	NbS00020742g0010.1		155	NbS00044379g0011.1
	156	NbS00034734g0003.1		156	NbS00044893g0007.1
	157	NbS00041567g0009.1		157	NbS00044917g0010.1
	158	NbS00061479g0004.1		158	NbS00045592g0019.1
	159	NbS00010943g0007.1		159	NbS00046184g0007.1
	160	NbS00048318g0004.1		160	NbS00046370g0004.1
	161	NbS00003488g0001.1		161	NbS00046481g0008.1
	162	NbS00002946g0006.1		162	NbS00047404g0001.1
	163	NbS00008951g0006.1		163	NbS00047736g0006.1
	164	NbS00002626g0018.1		164	NbS00049556g0004.1
	165	NbS00045296g0008.1		165	NbS00050078g0006.1
	166	NbS00012994g0001.1		166	NbS00053317g0006.1
	167	NbS00000462g0011.1		167	NbS00055144g0010.1
	168	NbS00013646g0007.1		168	NbS00055931g0001.1
	169	NbS00045592g0004.1		169	NbS00057057g0013.1
	170	NbS00019561g0003.1		170	NbS00057285g0005.1
	171	NbS00015355g0015.1		171	NbS00061213g0002.1
	172	NbS00001549g0018.1		172	NbS00038736g0002.1
	173	NbS00018164g0117.1

### Sheet: Com identity to Libraries
	NbNLR VIGS Library			Hairpin-RNAi Library*
	Com	NLRs	% Pairwise identity**	NLRs	% Pairwise identity**
	1-1	007-1	1	NbS00030243g0001.1	1
	1-2	042-1	1	NbS00019837g0008.1	1		* (Brendolise et al., Plant Methods, 2017)
	1-3	076-1	1	NbS00018239g0010.1	1
	1-4	134-1	1	NbS00035525g0015.1	1		** % pairwise identity was calculated from aligning NbNLR VIGS Library Com to NLRs annotated in each library.
	1-5	227-1	1	NbS00016721g0006.1	1
	1-6	230-1	1	N/A	0
	2-1	255-1	1	N/A	0
	2-2	272-1	1	NbS00035525g0015.1	0.717
	2-3	274-1	1	NbS00019867g0006.1	1
	2-4	287-1	1	NbS00020327g0001.1	0.992
	2-5	292-1	1	NbS00012739g0005.1	1
	3-1	056-1	1	NbS00009444g0022.1	1
	3-2	060-1	1	NbS00042576g0011.1	1
	3-3	142-1	1	NbS00035637g0014.1	0.764
	3-4	173-1	1	NbS00042576g0010.1	0.717
	3-5	234-1	1	N/A	0
	3-6	240-1	1	N/A	0
	4-1	009-1	1	NbS00031132g0007.1	0.983
	4-2	027-1	1	NbS00035496g0014.1	1
	4-3	027-2	1	NbS00031017g0009.1	0.833
	4-4	029-1	1	NbS00022076g0115.1	0.867
	4-5	041-1	1	NbS00022076g0115.1	1
	4-6	041-2	1	NbS00022076g0115.1	1
	5-1	047-1	1	NbS00030500g0015.1	1
	5-2	061-1	1	N/A	0
	5-3	064-1	1	NbS00001223g0007.1	1
	5-4	071-1	1	NbS00035496g0014.1	0.808
	5-5	083-1	1	N/A	0
	5-6	105-1	1	NbS00008803g0010.1	1
	6-1	101-1	1	N/A	0
	6-2	115-1	1	NbS00001223g0007.1	0.724
	6-3	118-1	1	NbS00038736g0004.1	1
	6-4	122-1	1	NbS00012738g0024.1	1
	6-5	123-1	1	NbS00031132g0007.1	0.733
	6-6	125-1	1	NbS00028099g0016.1	1
	7-1	131-1	1	NbS00023304g0012.1	1
	7-2	133-1	1	NbS00032132g0014.1	1
	7-3	168-1	1	N/A	0
	7-4	174-1	1	NbS00005530g0001.1	0.883
	7-5	196-1	1	NbS00001576g0023.1	1
	7-6	204-1	1	NbS00000815g0017.1	0.792
	8-1	205-1	1	NbS00034897g0005.1	1
	8-2	220-1	1	N/A	0
	8-3	221-1	1	NbS00032132g0014.1	0.8
	8-4	243-1	1	NbS00002493g0002.1	1
	8-5	254-1	0.705	N/A	0
	9-1	257-1	1	NbS00031132g0007.1	0.958
	9-2	264-1	1	NbS00028099g0016.1	1
	9-3	268-1	1	NbS00031132g0007.1	0.992
	9-4	279-1	1	N/A	0
	9-5	283-1	1	NbS00000815g0015.1	1
	10-1	013-1	1	NbS00003205g0003.1	0.983
	10-2	031-1	1	NbS00006672g0036.1	1
	10-3	049-1	1	NbS00016761g0012.1	1
	10-4	059-1	1	NbS00021039g0024.1	0.808
	11-1	075-1	1	NbS00059347g0004.1	1
	11-2	135-1	1	NbS00021039g0024.1	1
	11-3	166-1	1	NbS00009911g0001.1	1
	11-4	219-1	1	NbS00009911g0001.1	0.795
	12-1	038-1	1	NbS00014488g0001.1	0.767
	12-2	039-1	1	NbS00024857g0001.1	1
	12-3	187-1	1	NbS00038787g0009.1	1
	12-4	222-1	1	NbS00014488g0001.1	1
	12-5	267-1	0.992	NbS00013243g0014.1	0.992
	13-1	058-1	1	NbS00006004g0003.1	0.727
	13-2	067-1	1	NbS00024406g0017.1	0.842
	13-3	095-1	1	NbS00002596g0006.1	0.765
	13-4	110-1	1	NbS00003186g0007.1	1
	13-5	120-1	1	NbS00000634g0116.1	1
	13-6	126-1	1	NbS00009839g0010.1	0.925
	14-1	132-1	1	NbS00046085g0004.1	1
	14-2	145-1	0.713	NbS00006004g0008.1	0.897
	14-3	152-1	1	NbS00004843g0001.1	0.847
	14-4	158-1	1	NbS00038091g0013.1	1
	14-5	165-1	0.736	NbS00024228g0008.1	0.713
	14-6	167-1	1	NbS00009236g0010.1	1
	15-1	170-1	0.661	N/A	0
	15-2	201-1	1	NbS00009839g0010.1	1
	15-3	203-1	1	NbS00006004g0003.1	0.768
	15-4	213-1	1	NbS00004843g0001.1	1
	15-5	214-1	1	NbS00030183g0008.1	0.967
	15-6	215-1	1	NbS00016488g0009.1	1
	16-1	218-1	1	N/A	0
	16-2	226-1	1	N/A	0
	16-3	231-1	1	NbS00017358g0001.1	0.85
	16-4	232-1	1	NbS00006004g0003.1	0.78
	16-5	238-1	1	NbS00038091g0003.1	1
	16-6	249-1	0.22	NbS00015021g0013.1	0.758
	17-1	019-1	1	NbS00031134g0006.1	1
	17-2	057-1	1	NbS00011087g0003.1	1
	17-3	089-1	1	NbS00002971g0007.1	0.992
	17-4	100-1	1	N/A	0
	17-5	104-1	1	NbS00026706g0016.1	1
	17-6	119-1	1	NbS00016103g0004.1	0.992
	18-1	004-1	1	NbS00011331g0023.1	1
	18-2	028-1	0.675	N/A	0
	18-3	073-1	1	NbS00004611g0006.1	1
	18-4	159-1	0.68	N/A	0
	18-5	169-1	0.667	N/A	0
	19-1	183-1	1	NbS00017924g0016.1	1
	19-2	186-1	1	NbS00004466g0001.1	1
	19-3	211-1	1	NbS00030989g0011.1	1
	19-4	261-1	1	NbS00017801g0004.1	1
	19-5	271-1	1	NbS00002971g0007.1	0.867
	20-1	025-1	1	N/A	0
	20-2	044-1	1	NbS00026163g0007.1	0.809
	20-3	044-2	1	NbS00011330g0006.1	1
	20-4	045-1	1	NbS00010427g0015.1	1
	20-5	079-1	1	NbS00010427g0015.1	0.733
	20-6	102-1	1	NbS00026163g0007.1	0.828
	21-1	107-1	1	NbS00026163g0007.1	0.813
	21-2	108-1	1	NbS00037285g0006.1	0.825
	21-3	111-1	1	NbS00022757g0022.1	0.983
	21-4	146-1	1	NbS00013187g0003.1	1
	21-5	157-1	1	NbS00022757g0019.1	1
	21-6	161-1	1	NbS00007522g0008.1	0.742
	22-1	171-1	1	NbS00033518g0003.1	1
	22-2	175-1	1	NbS00054346g0004.1	1
	22-3	184-1	1	NbS00013187g0021.1	1
	22-4	246-1	1	NbS00028761g0004.1	1
	22-5	276-1	1	N/A	0
	22-6	282-1	1	NbS00007522g0008.1	0.7
	23-1	032-1	1	NbS00021748g0008.1	0.8
	23-2	032-2	1	NbS00000358g0008.1	0.825
	23-3	036-1	1	NbS00004970g0007.1	1
	23-4	062-1	1	NbS00018636g0004.1	0.954
	23-5	063-1	1	NbS00002865g0003.1	0.742
	23-6	091-1	1	NbS00021748g0008.1	1
	24-1	109-1	1	NbS00021748g0008.1	0.917
	24-2	143-1	1	N/A	0
	24-3	163-1	1	NbS00025166g0010.1	1
	24-4	180-1	1	NbS00005570g0005.1	1
	24-5	223-1	1	NbS00035195g0009.1	1
	24-6	228-1	1	NbS00002865g0003.1	0.735
	25-1	015-1	0.992	NbS00018164g0105.1	0.992
	25-2	015-2	1	NbS00018164g0105.1	0.725
	25-3	051-1	1	N/A	0
	25-4	072-1	1	NbS00018164g0117.1	0.722
	25-5	097-1	1	NbS00018164g0117.1	1
	26-1	121-1	1	NbS00047106g0002.1	1
	26-2	216-1	1	NbS00037512g0010.1	0.931
	26-3	263-1	1	N/A	0
	26-4	266-1	1	NbS00049356g0001.1	1
	27-1	026-1	0.992	NbS00014266g0009.1	0.992
	27-2	055-1	1	N/A	0
	27-3	087-1	0.992	N/A	0
	27-4	098-1	0.992	NbS00044055g0006.1	0.225
	28-1	010-1	1	NbS00006552g0005.1	0.769
	28-2	010-2	1	N/A	0
	28-3	024-2	1	NbS00044767g0015.1	0.715
	28-4	053-1	1	NbS00004087g0012.1	1
	28-5	078-1	1	NbS00016992g0002.1	1
	29-1	090-1	1	NbS00001751g0003.1	1
	29-2	141-1	1	NbS00010637g0001.1	1
	29-3	179-1	1	NbS00042379g0005.1	1
	29-4	191-1	1	NbS00024739g0012.1	1
	29-5	277-1	1	N/A	0
	30-1	006-1	1	NbS00004802g0023.1	0.894
	30-2	006-2	1	NbS00008754g0022.1	0.9
	30-3	006-3	1	NbS00004802g0023.1	1
	30-4	008-1	1	NbC25197443g0001.1	0.992
	30-5	008-2	0.658	N/A	0
	31-1	008-3	1	NbS00004802g0023.1	0.888
	31-2	012-1	1	NbS00008754g0019.1	1
	31-3	012-2	1	NbS00004802g0023.1	0.842
	31-4	188-1	1	NbS00004802g0008.1	1
	31-5	269-1	1	N/A	0
	32-1	003-1	1	N/A	0
	32-2	003-2	1	NbC25993797g0001.1	1
	32-3	003-3	1	NbS00034310g0005.1	0.855
	32-4	022-1	0.992	NbS00053470g0012.1	0.992
	32-5	068-1	0.992	NbS00023299g0005.1	0.992
	33-1	074-1	1	NbS00045820g0004.1	1
	33-2	096-1	1	NbS00033314g0004.1	1
	33-3	235-1	1	NbS00034310g0005.1	0.737
	33-4	245-1	1	NbS00003236g0006.1	1
	34-1	002-1	1	NbS00006274g0002.1	0.932
	34-2	002-2	1	NbS00006274g0002.1	1
	34-3	035-1	1	NbS00024550g0001.1	1
	34-4	035-2	1	NbS00024550g0005.1	1
	34-5	050-1	1	N/A	0
	34-6	082-1	1	NbS00006274g0002.1	1
	35-1	093-1	1	NbS00024550g0012.1	0.942
	35-2	162-1	1	NbS00026584g0010.1	1
	35-3	195-1	1	NbS00026584g0010.1	1
	35-4	200-1	1	NbS00013796g0008.1	1
	35-5	207-1	1	NbS00006274g0016.1	1
	35-6	233-1	1	NbS00006547g0102.1	1
	36-1	241-1	1	NbS00006274g0002.1	0.833
	36-2	244-1	1	NbS00059547g0001.1	1
	36-3	251-1	1	NbS00006274g0002.1	0.87
	36-4	258-1	1	NbS00024550g0005.1	0.9
	36-5	258-2	1	NbS00032049g0002.1	1
	37-1	014-1	1	NbS00036756g0009.1	0.925
	37-2	021-1	0.992	NbS00036756g0009.1	0.992
	37-3	080-1	1	NbS00018358g0013.1	1
	37-4	150-1	1	NbS00019609g0010.1	1
	37-5	209-1	1	NbS00036756g0009.1	0.983
	38-1	001-1	1	N/A	0
	38-2	001-2	0.833	N/A	0
	38-3	005-1	1	N/A	0
	38-4	009-2	1	N/A	0
	38-5	011-1	1	N/A	0
	38-6	011-2	1	N/A	0
	39-1	016-1	1	N/A	0
	39-2	020-1	1	NbS00009821g0008.1	1
	39-3	029-2	1	N/A	0
	39-4	033-1	1	N/A	0
	39-5	034-1	1	N/A	0
	39-6	037-1	1	NbS00024608g0005.1	1
	40-1	040-1	1	N/A	0
	40-2	046-1	1	N/A	0
	40-3	048-1	1	NbS00023900g0002.1	1
	40-4	052-1	1	N/A	0
	40-5	065-1	1	NbS00023900g0002.1	0.925
	40-6	069-1	1	NbS00002214g0001.1	0.775
	41-1	070-1	1	N/A	0
	41-2	081-2	1	N/A	0
	41-3	086-1	1	N/A	0
	41-4	094-1	1	NbS00015188g0002.1	1
	41-5	130-1	1	N/A	0
	41-6	136-1	1	N/A	0
	42-1	137-1	1	N/A	0
	42-2	155-1	1	N/A	0
	42-3	160-1	1	N/A	0
	42-4	176-1	1	N/A	0
	42-5	177-1	1	N/A	0
	43-1	193-1	1	N/A	0
	43-2	197-1	1	N/A	0
	43-3	199-1	1	N/A	0
	43-4	212-1	1	N/A	0
	43-5	217-1	1	N/A	0
	44-1	281-1	0.992	N/A	0
	44-2	286-1	1	N/A	0
	44-3	289-1	1	N/A	0
	44-4	291-1	1	N/A	0
	44-5	260-1	1	N/A	0
	45-1	017-1	1	NbS00040944g0001.1	0.95
	45-2	023-2	1	NbS00013765g0025.1	1
	45-3	024-1	1	NbS00044767g0015.1	1
	45-4	144-1	1	N/A	0
	45-5	147-1	1	N/A	0
	45-6	164-1	1	NbS00042576g0011.1	0.928
	46-1	190-1	1	NbS00006687g0004.1	1
	46-2	194-1	1	N/A	0
	46-3	202-1	1	N/A	0
	46-4	224-1	1	N/A	0
	46-5	225-1	1	N/A	0
	46-6	229-1	1	NbS00047104g0008.1	0.933
	47-1	237-1	1	NbS00009707g0012.1	0.744
	47-2	239-1	1	N/A	0
	47-3	250-1	1	N/A	0
	47-4	270-1	1	NbS00045495g0001.1	1
	47-5	275-1	1	NbS00000484g0002.1	1
	48-1	018-1	1	NbS00047736g0008.1	1
	48-2	018-2	1	NbS00047736g0007.1	1
	48-3	023-1	1	N/A	0
	48-4	043-1	1	N/A	0
	48-5	054-1	1	NbS00020251g0010.1	1
	48-6	066-1	1	NbS00020251g0010.1	0.911
	49-1	084-1	1	NbS00018488g0004.1	1
	49-2	088-1	1	NbS00014047g0014.1	1
	49-3	092-1	1	NbS00012936g0019.1	1
	49-4	099-1	1	NbS00007841g0002.1	1
	49-5	103-1	1	NbS00018399g0005.1	1
	49-6	106-1	1	NbS00033032g0022.1	1
	50-1	113-1	1	NbS00012490g0007.1	1
	50-2	116-1	1	NbS00017817g0005.1	1
	50-3	117-1	1	NbS00002061g0001.1	0.667
	50-4	129-1	1	NbS00017817g0005.1	0.76
	50-5	138-1	1	NbS00031325g0007.1	0.3
	50-6	139-1	1	NbS00010827g0004.1	1
	51-1	140-1	1	NbS00034734g0013.1	1
	51-2	149-1	1	NbS00020742g0010.1	0.85
	51-3	151-1	1	NbS00034734g0003.1	1
	51-4	153-1	0.672	N/A	0
	51-5	154-1	1	NbS00041567g0009.1	1
	51-6	156-1	0.49	NbS00061479g0004.1	0.742
	52-1	172-1	1	NbS00010943g0007.1	1
	52-2	181-1	1	NbS00048318g0004.1	1
	52-3	198-1	1	NbS00003488g0001.1	1
	52-4	206-1	1	NbS00002946g0006.1	1
	52-5	208-1	1	N/A	0
	52-6	210-1	0.7	NbS00008951g0006.1	0.7
	53-1	248-1	1	NbS00002061g0001.1	1
	53-2	273-1	1	NbS00002626g0018.1	1
	53-3	278-1	0.227	N/A	0
	53-4	284-1	1	NbS00061479g0004.1	0.911
	53-5	293-1	1	NbS00017817g0005.1	0.705
	54-1	285-1	1	NbS00042576g0011.1	1
	54-2	252-1	1	NbS00017358g0001.1	0.792
	54-3	030-1	1	NbS00020742g0010.1	0.867
	54-4	290-1	1	NbS00045296g0008.1	1
	54-5	247-1	1	NbS00018636g0004.1	0.954
	54-6	128-1	1	NbS00012994g0001.1	1
	55-1	242-1	1	NbS00000462g0011.1	1
	55-2	280-1	1	NbS00013646g0007.1	1
	55-3	077-1	1	NbS00045592g0004.1	1
	55-4	127-1	1	NbS00019561g0003.1	1
	55-5	182-1	1	NbS00015355g0015.1	1
	55-6	236-1	1	NbS00001549g0018.1	0.884
